# Generalist large language models complement tailor-made predictors for tumor genomics interpretation

**DOI:** 10.64898/2026.05.21.726957

**Authors:** Jennifer Yu, Madison Darmofal, Michele Waters, January Choy, Thinh N. Tran, Chenlian Fu, Leah Morales, U Kaicheng, Ross L. Levine, Nikolaus Schultz, Michael F. Berger, Quaid Morris, Justin Jee

## Abstract

General-purpose large language models (LLMs) are trained on large corpora to acquire broad knowledge, but whether LLMs can replace, or augment, task-specific models is unclear. We evaluated LLMs on three real-world, clinically important tumor genomic interpretation tasks, in order of increasing difficulty: (i) distinguishing tumor from non-tumor mutations (n=34,415 variants), (ii) distinguishing driver from passenger mutations (n=13,469 variants), and (iii) inferring cancer type from tumor sequencing reports across multiple assays and institutions (n=102,791 samples). The best general-purpose LLMs performed as well as the benchmark tailor-made predictor for task (i). Ensembling tailor-made models with zero-shot LLMs improved their performance for tasks (i) and (ii). For task (iii), LLMs outperformed or supplemented tailor-made models on out-of-distribution data. Without fine-tuning, current LLMs already can be useful in clinical genomic interpretation by adding complementary expertise to tailor-made, state-of-the-art predictors.
