## supplementary tables for "Generalist large language models complement tailor-made predictors for tumor genomics interpretation"

### Sheet: Table S1
Performance Across Different Models for All Three Tasks
Task	Model	Accuracy	Top-2 Accuracy	(Weighted) Precision	(Weighted) Recall	(Weighted) F1
Mutation Status (Tumor-somatic vs. CHIP)	MetaCH	0.8967	n/a	0.877	0.9827	0.9268
	o3-mini	0.8003	n/a	0.7751	0.9859	0.8679
	gpt-4o	0.7968	n/a	0.7818	0.9636	0.8632
	gpt-5	0.7981	n/a	0.7817	0.9666	0.8644
	DeepSeek-R1-Distill-Qwen-32B	0.8827	n/a	0.8699	0.9685	0.9166
	DeepSeek-R1	0.7882	n/a	0.7826	0.944	0.8557
	Qwen3-30B	0.8993	n/a	0.9022	0.9519	0.9264
	Qwen3-VL-235B-A22B	0.8693	n/a	0.8505	0.9748	0.9085
	medgemma-27b-text-it	0.755	n/a	0.761	0.921	0.8334
	claude-sonnet-3.7	0.7867	n/a	0.9791	0.6943	0.8125
	claude-sonnet-4.5	0.8115	n/a	0.8385	0.8877	0.8624
	claude-opus-4.5	0.8357	n/a	0.9298	0.8147	0.8684
Oncogenicity (Benign vs. Oncogenic)	AlphaMissense	0.8661	n/a	0.9015	0.8929	0.8972
	o3-mini	0.7521	n/a	0.7868	0.8522	0.8182
	gpt-4o	0.6939	n/a	0.8041	0.7037	0.7506
	gpt-5	0.7747	n/a	0.9329	0.7067	0.8042
	DeepSeek-R1-Distill-Qwen-32B	0.6584	n/a	0.6584	0.9936	0.792
	DeepSeek-R1	0.6991	n/a	0.7503	0.81	0.779
	Qwen3-30B	0.6538	n/a	0.6558	0.9915	0.7894
	Qwen3-VL-235B-A22B	0.683	n/a	0.708	0.8777	0.7838
	medgemma-27b-text-it	0.659	n/a	0.6862	0.8828	0.7722
	claude-sonnet-3.7	0.7311	n/a	0.8012	0.7837	0.7924
	claude-sonnet-4.5	0.6773	n/a	0.7774	0.7105	0.7424
	claude-opus-4.5	0.7514	n/a	0.8523	0.7502	0.798
Cancer Type (34 types)	GDD-ENS	0.5468	0.6585	0.6361	0.5468	0.5702
	o3-mini	0.4342	0.5518	0.4716	0.4342	0.4218
	gpt-4o	0.3468	0.4708	0.3792	0.3468	0.3209
	gpt-5	0.4806	0.5973	0.5229	0.4806	0.4876
	DeepSeek-R1-Distill-Qwen-32B	0.2401	0.3428	0.3627	0.2401	0.2289
	DeepSeek-R1	0.4051	0.5218	0.4567	0.4051	0.4035
	Qwen3-30B	0.2534	0.3477	0.3473	0.2534	0.2564
	Qwen3-VL-235B-A22B	0.3344	0.435	0.378	0.3344	0.3106
	medgemma-27b-text-it	0.209	0.281	0.3219	0.209	0.1933
	claude-sonnet-3.7	0.4418	0.5634	0.4528	0.4418	0.4133
	claude-sonnet-4.5	0.4311	0.5268	0.4575	0.4311	0.4098
	claude-opus-4.5	0.4803	0.5972	0.4933	0.4803	0.465

### Sheet: Table S2
Per-cancer Performance Across Different Models for All Three Tasks (Accuracy)
Task	Model	Q1	Median	Q3	IQR
Mutation Status (Tumor-somatic vs. CHIP)	MetaCH	84	88.7	91.9	7.9
	o3-mini	67	72.4	80	13
	gpt-4o	68.3	73	80.9	12.6
	gpt-5	67.9	73.6	80.6	12.7
	DeepSeek-R1-Distill-Qwen-32B	82.2	87.5	91.1	8.9
	DeepSeek-R1	66.9	73	79.5	12.6
	Qwen3-30B	86.6	89	92.6	6
	Qwen3-VL-235B-A22B	78.3	82.1	88.2	9.9
	medgemma-27b-text-it	65.9	71.1	78.4	12.5
	claude-sonnet-3.7	77.3	82.4	88.6	11.2
	claude-sonnet-4.5	74.3	78.6	81.9	7.6
	claude-opus-4.5	81.6	85.2	88.5	6.9
Oncogenicity (Benign vs. Oncogenic)	AlphaMissense	86.2	89.4	92.9	6.7
	o3-mini	74.5	80.2	88	13.5
	gpt-4o	71.8	76.3	84.2	12.4
	gpt-5	79.6	85.6	90.5	10.9
	DeepSeek-R1-Distill-Qwen-32B	55.4	65.1	75.3	19.9
	DeepSeek-R1	69.4	76.3	83.6	14.2
	Qwen3-30B	53.9	64.6	74.6	20.7
	Qwen3-VL-235B-A22B	64.5	75.4	83	18.5
	medgemma-27b-text-it	62.5	72.5	80.9	18.4
	claude-sonnet-3.7	72.9	80.2	88	15.1
	claude-sonnet-4.5	70.1	76	84.1	14
	claude-opus-4.5	76.6	83.4	88.2	11.5
Cancer Type (34 types)	GDD-ENS	17.861	40.922	58.529	40.669
	o3-mini	3.93	14.477	45.716	41.785
	gpt-4o	1.184	7.004	29.011	27.827
	gpt-5	10.738	29.998	52.327	41.589
	DeepSeek-R1-Distill-Qwen-32B	0.119	3.974	15.264	15.145
	DeepSeek-R1	3.976	14	41.008	37.031
	Qwen3-30B	0.535	4.47	29.772	29.237
	Qwen3-VL-235B-A22B	0.702	4.264	25.785	25.083
	medgemma-27b-text-it	0.007	0.598	13.53	13.523
	claude-sonnet-3.7	2.176	9.73	49.565	47.389
	claude-sonnet-4.5	1.185	10.524	39.853	38.668
	claude-opus-4.5	3.712	14.631	46.437	42.725

### Sheet: Table S3
Ensemble Models Performance Summary (Leave-One-Center-Out Cross Validation)
Method	Accuracy (mean±sd)	F1 (mean±sd)	Precision (mean±sd)	Recall (mean±sd)
GDD-ENS Original	0.479±0.143	0.518±0.143	0.666±0.136	0.479±0.143
LogReg	0.553±0.114	0.567±0.123	0.630±0.138	0.553±0.114
Random Forest	0.552±0.123	0.562±0.128	0.630±0.141	0.552±0.123
XGBoost	0.561±0.124	0.577±0.126	0.647±0.133	0.561±0.124
GPT-5 Original	0.449±0.111	0.480±0.123	0.587±0.140	0.449±0.111

### Sheet: Table S4
Ensemble Models Performance Summary (10-fold Cross Validation)
Task	Method	Accuracy (mean±sd)	F1 (mean±sd)	Precision (mean±sd)	Recall (mean±sd)
Mutation status	MetaCH	0.897±0.006	0.892±0.006	0.903±0.005	0.897±0.006
	qwen3-30b	0.899±0.005	0.898±0.006	0.899±0.005	0.899±0.005
	LogReg	0.925±0.005	0.924±0.005	0.924±0.005	0.925±0.005
	Random Forest	0.896±0.006	0.896±0.006	0.896±0.006	0.896±0.006
	XGBoost	0.932±0.005	0.931±0.005	0.931±0.005	0.932±0.005
Oncogenicity	AlphaMissense	0.866±0.009	0.866±0.008	0.867±0.008	0.866±0.009
	GPT-5 Original	0.775±0.014	0.780±0.013	0.825±0.010	0.775±0.014
	LogReg	0.897±0.007	0.897±0.007	0.898±0.007	0.897±0.007
	Random Forest	0.905±0.009	0.904±0.009	0.905±0.008	0.905±0.009
	XGBoost	0.883±0.008	0.882±0.007	0.882±0.007	0.883±0.008
Cancer type	GDD-ENS Original	0.547±0.006	0.570±0.006	0.637±0.005	0.547±0.006
	GPT-5 Original	0.481±0.007	0.488±0.008	0.523±0.009	0.481±0.007
	LogReg	0.615±0.006	0.601±0.006	0.601±0.006	0.615±0.006
	Random Forest	0.619±0.005	0.599±0.005	0.604±0.007	0.619±0.005
	XGBoost	0.626±0.006	0.614±0.006	0.620±0.007	0.626±0.006
